# Endemic demographics of the Jomon people estimated based on complete mitogenomes reveal their regional diversity

**DOI:** 10.1101/2024.05.16.594064

**Authors:** Koki Yoshida, Yoshiki Wakiyama, Guido Valverde, Akio Tanino, Daisuke Waku, Takafumi Katsumura, Motoyuki Ogawa, Tomohito Nagaoka, Kazuaki Hirata, Kae Koganebuchi, Yusuke Watanabe, Jun Ohashi, Minoru Yoneda, Ryuzaburo Takahashi, Hiroki Oota

## Abstract

The Jomon culture that spread across Japanese archipelago began about 16,000 years ago and lasted for over 10,000 years. The genetic diversity of the Jomon people, prehistoric hunter-gatherers bearing the Jomon culture, is of great interest in understanding prehistoric East Eurasians. Until now, their demographic history has been estimated using archaeological sites and present-day genomes, but detailed studies using Jomon genomes have been insufficient. To investigate the Jomon demography, we determined the complete mitochondrial genome (mitogenome) sequences from 13 Jomon individuals and conducted population genetic analysis on 40 Jomon genomes including previously published data. Our results revealed an effective population size increase during the Incipient – Initial phase of the Jomon period, which had not been observed in analysis of mitogenome sequences from present-day Japanese populations. This endemic demographic pattern is pronounced in the eastern part of the archipelago, under the assumption of no gene flow between the Eastern and Western Jomon.
