## Supplementary material for "Endemic demographics of the Jomon people estimated based on complete mitogenomes reveal their regional diversity": Table S1

### Sheet: Table S1
	Table S1. Summary of ancient samples
	Sample ID	Shell mound	Skeletal part	DNA conc. (ng/µl)	Mapping ratio (%)	C14 date (BP)	SD	Median date (cal BP)	AMS-ID	Shell stratum	Reference
	GB1-9	Gionbara	Petrous	3.16	2.43	3548	21	3843	TKA-22956	Out	Nakamura et al., 2024
	GB2-A1a	Gionbara	Petrous	N.A.	N.A.	N.A.	N.A.	N.A.	N.A.	N.A.	This study
	GB2-55-4	Gionbara	Petrous	2.1	0.02	N.A.	N.A.	N.A.	N.A.	Out	This study
	GB2-58	Gionbara	Petrous	2.2	0.28	3984	24	4304	TKA-22954	Out	Nakamura et al., 2024
	GB2-63	Gionbara	Petrous	2.55	0.01	N.A.	N.A.	N.A.	N.A.	Out	Nakamura et al., 2024
	GB3-3	Gionbara	Petrous	1.04	44.52	3573	21	3664	TKA-22962	In	Nakamura et al., 2024
	GB3-8	Gionbara	Petrous	1.97	2.01	3779	23	3933	TKA-22975	In	Nakamura et al., 2024
	GB3-9	Gionbara	Petrous	0.527	18.66	3738	23	3951	TKA-22990	Out	Nakamura et al., 2024
	GB3-10a	Gionbara	Petrous	0.593	7.2	3764	23	3924	TKA-23031	Out	Nakamura et al., 2024
	GB3-11a	Gionbara	Petrous	0.597	1.55	3643	22	3752	TKA-22982	In	Nakamura et al., 2024
	GB3-13a	Gionbara	Petrous	0.803	0.02	3907	21	4133	TKA-22949	In	Nakamura et al., 2024
	GB3-15b	Gionbara	Petrous	3.08	0.79	3420	23	3529	TKA-22989	N.A.	Nakamura et al., 2024
	GB3-31	Gionbara	Petrous	2.32	9.52	3935	26	4182	TKA-22992	Out	Nakamura et al., 2024
	GB3-32	Gionbara	Petrous	3.34	0.01	N.A.	N.A.	N.A.	N.A.	Out	Nakamura et al., 2024
	GB4-310o	Gionbara	Petrous	2.57	0.01	3824	27	4030	TKA-22967	Out	Nakamura et al., 2024
	GB4-S006b	Gionbara	Petrous	2.14	5.81	3651	22	3869	TKA-22978	Out	Nakamura et al., 2024
	GB4-S022	Gionbara	Petrous	0.829	30.46	3864	24	4169	TKA-20259	Out	Nakamura et al., 2024
	KT1-2	Kikumatenaga	Petrous	0.467	11.9	3738	22	3905	TKA-25370	N.A.	Nakamura et al., 2024
	KT2	Kikumatenaga	Petrous	0.108	36.2	3444	21	3589	TKA-25368	N.A.	Nakamura et al., 2024
	KT5	Kikumatenaga	Tooth	0.604	0.01	3602	20	N.A.	TKA-25384	N.A.	This study
	KT7	Kikumatenaga	Petrous	0.365	8.79	3544	21	N.A.	TKA-24752	N.A.	This study
	KT11-1	Kikumatenaga	Petrous	0.337	13.93	N.A.	N.A.	N.A.	N.A.	N.A.	Nakamura et al., 2024
	KT12-2	Kikumatenaga	Molar	0.274	0.05	N.A.	N.A.	N.A.	N.A.	N.A.	This study
	KT13-1	Kikumatenaga	Petrous	0.595	0.01	4093	22	4429	TKA-25314	N.A.	Nakamura et al., 2024
	KT14 -1	Kikumatenaga	Petrous	0.148	23.93	N.A.	N.A.	N.A.	N.A.	N.A.	Nakamura et al., 2024
	KT17	Kikumatenaga	Molar	0.166	N.A.	3885	20	N.A.	TKA-24739	N.A.	This study
	KT21	Kikumatenaga	Petrous	0.062	8.77	N.A.	N.A.	N.A.	N.A.	N.A.	Nakamura et al., 2024
	KT51	Kikumatenaga	Molar	0.25	0	N.A.	N.A.	N.A.	N.A.	N.A.	This study
	KT52-2	Kikumatenaga	Petrous	0.102	58.13	3897	21	4076	TKA-24758	N.A.	Nakamura et al., 2024
	KT53	Kikumatenaga	Petrous	0.126	1.01	3706	21	3793	TKA-25378	N.A.	Nakamura et al., 2024
	KT55-1	Kikumatenaga	Molar	0.576	0.01	3932	21	N.A.	TKA-24761	N.A.	This study
	KT56	Kikumatenaga	Petrous	1.45	2.99	3786	22	N.A.	TKA-24759	N.A.	This study
	KT57	Kikumatenaga	Petrous	0.0407	0.03	3723	21	3887	TKA-25377	N.A.	Nakamura et al., 2024
	KT59	Kikumatenaga	Petrous	0.089	0.02	3649	21	N.A.	TKA-25388	N.A.	This study
	KT60-1	Kikumatenaga	Molar	0.284	0.01	N.A.	N.A.	N.A.	N.A.	N.A.	This study
	KT62	Kikumatenaga	Petrous	0.539	0.95	3760 ± 21	21	3944	TKA-25380	N.A.	Nakamura et al., 2024
	KT63	Kikumatenaga	Petrous	0.733	0.4	3637 ± 21	21	3757	TKA-25381	N.A.	Nakamura et al., 2024
	KT65	Kikumatenaga	Petrous	0.449	1.96	3708 ± 21	21	3886	TKA-25376	N.A.	Nakamura et al., 2024
	KT66	Kikumatenaga	Molar	0.326	0.01	3749 ± 22	22	N.A.	TKA-25371	N.A.	This study
	KT68	Kikumatenaga	Petrous	0.134	56.22	3723 ± 22	22	3887	TKA-25373	N.A.	Nakamura et al. 2024
	KT69	Kikumatenaga	Petrous	0.101	62.97	3615 ± 22	22	3736	TKA-25374	N.A.	Nakamura et al. 2024
	KT72	Kikumatenaga	Premolars	0.346	0	N.A.	N.A.	N.A.	N.A.	N.A.	This study
	KT73-1	Kikumatenaga	Molar	0.176	12.56	N.A.	N.A.	N.A.	N.A.	N.A.	This study
	KT73-2	Kikumatenaga	Petrous	0.118	0.23	N.A.	N.A.	N.A.	N.A.	N.A.	This study
	KT78B	Kikumatenaga	Molar	0.122	0.04	N.A.	N.A.	N.A.	N.A.	N.A.	This study
	KT79	Kikumatenaga	Molar	0.084	0.01	3736	22	N.A.	TKA-25365	N.A.	This study
	SH7-2	Saihiro	Petrous	1.63	30.84	3851	27	4141	TKA-20252	N.A.	Nakamura et al., 2024
	SH7-3	Saihiro	Petrous	2.16	19.65	3837	24	4102	TKA-20253	N.A.	Nakamura et al., 2024
	SH7-4	Saihiro	Petrous	0.805	14.94	3838	24	4036	TKA-20254	N.A.	Nakamura et al., 2024
	SH7-6	Saihiro	Petrous	1.42	36.24	3747	25	3912	TKA-20255	Out	Nakamura et al., 2024
	SH7-7	Saihiro	Petrous	0.992	48.64	3999	25	4279	TKA-20256	N.A.	Nakamura et al., 2024
	SH7-10	Saihiro	Petrous	1.83	9.03	3302	25	3424	TKA-20257	N.A.	Nakamura et al., 2024
	SH7-12	Saihiro	Petrous	1.37	42.04	3910	26	4127	TKA-20258	N.A.	Nakamura et al., 2024
	Mapping ratios >15% are indicated in bold type.
	N.A. represents "not avaiable" data
